# Single-Cell Omics to Uncover Cell-Type-Specific Gene Regulatory Networks Driving Mucilage Production in Specialized Roots

**DOI:** 10.64898/2026.09.29.755433

**Authors:** Rafael E. Venado, Marina Kotvanova, Chandrani Kumari, Prakriti Garg, Saptarshi Pyne, Rubens Diogo, Tess Kern, Christopher Dervinis, Wendell J. Pereira, Matias Kirst, Sushmita Roy, Jean-Michel Ané

## Abstract

Aerial roots of certain maize (*Zea mays*) and sorghum (*Sorghum bicolor*) genotypes secrete a carbohydrate-rich mucilage that sustains nitrogen-fixing bacteria, and the underground roots of most plants secrete mucilage at their tips. In both settings, border cells released from the root cap produce this mucilage, yet the genes controlling their formation remain largely unknown. We sequenced the RNA of about 23,000 nuclei from mucilage-secreting roots of maize, sorghum, and *Medicago truncatula*, sampled before and after secretion. Each species yielded 10 to 15 clusters, which we annotated with published markers and with new markers that we validated by *in situ* hybridization in the two cereals and by promoter-reporter fusions in *M. truncatula*. We then inferred modular and cell type-specific gene regulatory networks. Transcriptional programs diverged across the three species except in the quiescent center and the meristem, and in the clusters containing border cells, where a shared set of regulators emerged. Silencing three of five candidate regulators reduced border cell number, while silencing a partially overlapping set of three regulators reduced root diameter in *M. truncatula*. Silencing the C2H2 zinc finger protein MtrunA17_Chr1g0148421 also reduced border cell viability. A maize insertion mutant of *bzip89* released fewer border cells than the wild type. These networks offer entry points for tuning mucilage production in cereal and legume crops.
