## Supplementary material for "Single-Cell Omics to Uncover Cell-Type-Specific Gene Regulatory Networks Driving Mucilage Production in Specialized Roots": Supplemental data set 2. Cell-cluster annotations.xlsx

### Sheet: Medicago
Cluster ID	Welch’s t test	Mann-Whitney rank test (Wilcoxon rank sum test)	hypergeometric test	maxdim	supported by 2/4 methods	Final annotation
1	PhotosyntheticCell/Cortex	PhotosyntheticCell/Cortex	Cortex	PhotosyntheticCell/Cortex	PhotosyntheticCell/Cortex	Cortex
2	Meristem	Meristem	Meristem	Meristem	Meristem	Meristem
3	BoderCell/RootHair	RootHair/BoderCell	BoderCell	RootHair/BoderCell	RootHair/BoderCell	Root cap/Columella
4	BoderCell/RootHair	BoderCell/RootHair	BoderCell/RootHair	BoderCell/RootHair	BoderCell/RootHair	Root cap/Border cells
5	Cortex/Epidermis	Epidermis/Cortex	Endodermis	Epidermis/Cortex	Cortex/Epidermis	Cortex/Epidermis
6	Stele/Endodermis	Stele/Endodermis		Stele	Stele/Endodermis	Stele/Endodermis
7	Meristem	Meristem	Meristem	Meristem	Meristem	Meristem
8	Endodermis	Endodermis	Endodermis	Endodermis	Endodermis	Endodermis
9	Stele/Phloem	Phloem/Stele	Stele/Phloem	Phloem/Stele	Stele/Phloem	Stele/Phloem
10	Xylem/cellDeathMarker/Stele	Xylem/Stele/cellDeathMarker	Xylem/Stele	Xylem/Stele/cellDeathMarker	Xylem/Stele/cellDeathMarker	Stele/Xylem

### Sheet: Maize
Cluster ID	Welch’s t test	Mann-Whitney rank test (Wilcoxon rank sum test)	hypergeometric test	maxdim	supported by 2/4 methods	Final annotation
1	Stele/Cortex/Border cells/Phloem	Stele/Cortex/Phloem/Border cells	Cortex	Stele/Cortex	Stele/Cortex/Phloem/Border cells	Cortex
2	QC/Epidermis	QC/Epidermis	QC	QC	QC/Epidermis	QC1
3	Cortex/Stele/Xylem/Pith	Stele/Cortex/Pith/Xylem/Phloem	Cortex	Cortex/Stele/Pith	Cortex/Stele/Xylem/Pith	Stele/Xylem
4	Columella/Stele/Cap	Columella/Stele/Cap	Columella	Columella/Cap/Epidermis	Columella/Stele/Cap	Columella/Cap
5	QC/Epidermis	QC/Epidermis	QC	Epidermis	QC/Epidermis	Epidermis
6	Cortex/Endodermis/Pith	Cortex/Endodermis/Pith	Cortex	Cortex/Endodermis/Pith	Cortex/Endodermis/Pith	Cortex/Endodermis
7	QC/Epidermis	QC/Epidermis	QC	QC/Epidermis	QC/Epidermis	QC2
8	Epidermis/QC	QC/Epidermis/Xylem	QC/Epidermis	Xylem	Epidermis/QC	QC2
9	Cortex/Xylem/Border cells	Cortex/Pith/Border cells	Cortex/Endodermis	Cortex	Cortex/Border cells	Border cells
10	Endodermis/Border cells/Stele	Endodermis/Stele	Endodermis	Endodermis	Endodermis/Stele	Endodermis

### Sheet: Sorghum
Cluster ID	Welch’s t test	Mann-Whitney rank test (Wilcoxon rank sum test)	hypergeometric test	maxdim	supported by 2/4 methods	Final annotation
1	Stele/Columella/Epidermis	Stele/Columella/Epidermis/Cortex	Stele/Epidermis	Stele	Stele/Epidermis/Columella	Stele
2	Columella	Columella			Columella	Columella
3	Cortex/Border cells/Xylem	Cortex/Border cells	Cortex	Cortex/Border cells	Cortex/Border cells	Cortex
4	Endodermis/Cortex	Cortex/Endodermis	Endodermis		Cortex/Endodermis	Cortex/Endodermis
5	Columella/Stele/Cortex	Stele/Columella/Cortex	Columella	Stele	Stele/Columella/Cortex	Stele
6	Columella	Columella		Columella	Columella	Columella
7	QC	QC	QC		QC	QC
8	Endodermis/Xylem/Pith/Phloem	Endodermis/Xylem/Stele/Pith		Endodermis/Xylem/Stele	Endodermis/Xylem/Stele/Pith	Endodermis
9	QC	QC	QC	QC	QC	QC
10	QC	QC			QC	QC
11	Stele/Columella	Stele/Columella/Cap	Columella/Stele	Columella	Stele/Columella	Root cap
12	Cortex/Border cells/Stele	Cortex/Border cells	Cortex/Border cells	Border cells	Cortex/Border cells	Border cells
13	QC	QC	QC	QC	QC	QC
14	Epidermis	Epidermis	Epidermis	Epidermis/Endodermis	Epidermis	Epidermis
15	Epidermis	Epidermis	Epidermis	Epidermis	Epidermis	Epidermis
