## Supplementary material for "Single-Cell Omics to Uncover Cell-Type-Specific Gene Regulatory Networks Driving Mucilage Production in Specialized Roots": Supplemental data set 4. MERLIN_module_stats.xlsx

### Sheet: Medicago
Module	Number of genes in the module	Number of regulators regulating the module	Number of enriched regulators	Number of enriched GO terms
17992	5	14	3	1		*only modules having at leat 5 genes
18022	5	24	7	2
18033	8	21	9	0
18039	5	5	1	1
18096	5	14	2	0
18098	5	13	3	2
18121	5	1	1	0
18152	7	13	3	0
18153	5	12	2	0
18156	5	13	2	0
18164	5	14	4	0
18165	10	18	5	0
18170	9	28	4	0
18174	10	14	5	0
18178	9	15	2	1
18179	5	3	1	0
18190	7	8	0	0
18192	25	29	10	3
18194	7	5	2	0
18197	17	20	13	2
18198	22	25	8	1
18200	6	6	0	0
18204	27	25	9	0
18211	9	21	5	2
18213	13	27	5	1
18218	6	8	2	0
18219	5	12	2	1
18221	28	29	15	2
18226	13	17	3	1
18227	11	24	11	1
18228	6	6	3	0
18236	9	30	7	0
18237	6	2	0	1
18238	6	11	3	3
18250	6	6	1	2
18257	13	18	5	2
18259	37	16	5	1
18262	7	14	2	0
18265	20	6	2	0
18266	8	9	3	0
18270	7	16	1	0
18272	24	25	14	4
18279	96	40	18	11
18280	46	43	14	5
18281	14	34	9	0
18284	123	92	17	18
18285	7	13	0	0
18286	7	11	2	0
18287	86	35	15	6
18288	145	88	33	12
18289	21	17	3	2
18295	20	25	8	1
Average:	19.48	19.9	5.85	1.71
Total:	1013	1035	304	89
Max:	145	92	33	18

### Sheet: Maize
Module	Number of genes in the module	Number of regulators regulating the module	Number of enriched regulators	Number of enriched GO terms
17884	139	34	19	16		*only modules having at leat 5 genes
17911	19	33	11	5
17919	5	13	1	0
17927	6	35	7	1
17932	5	25	2	0
17938	5	30	8	0
17956	17	25	8	10
17969	9	38	10	6
17978	6	1	0	4
17979	11	11	3	1
17989	69	36	19	49
17990	5	8	6	6
17997	14	29	18	7
18006	60	29	18	16
18008	14	57	12	0
18039	20	40	14	6
18043	16	38	10	8
18044	10	34	10	0
18055	11	8	0	0
18057	20	35	15	11
18058	6	30	8	4
18060	45	39	20	16
18061	10	11	4	0
18071	13	28	6	0
18073	8	8	1	0
18074	10	9	0	0
18078	11	17	3	0
18079	7	31	7	0
18080	43	34	17	4
18081	41	41	24	21
18085	21	15	1	3
18086	5	22	6	3
18087	19	16	10	17
18090	5	10	1	0
18095	7	39	6	2
18100	7	31	6	1
18101	8	12	0	0
18102	5	29	6	3
18105	6	20	3	0
18106	9	37	9	1
18107	32	23	3	2
18113	7	19	3	0
18114	32	22	4	0
18118	25	64	23	1
18119	5	3	0	0
18120	8	26	4	1
18121	33	43	17	16
18122	14	55	14	3
18123	89	57	29	13
18124	20	12	2	1
18134	172	54	25	39
Average:	23.22	27.76	8.88	5.82
Total:	1184	1416	453	297
Max:	172	64	29	49

### Sheet: Sorghum
Module	Number of genes in the module	Number of regulators regulating the module	Number of enriched regulators	Number of enriched GO terms
15549	5	39	6	0		*only modules having at leat 5 genes
15551	6	33	10	2
15560	35	32	18	5
15577	21	46	23	3
15581	5	52	14	0
15587	7	20	9	0
15588	19	35	14	1
15589	7	41	12	1
15591	11	45	11	0
15593	7	23	3	1
15603	10	60	13	3
15614	124	93	24	4
15626	6	19	9	0
15635	5	14	2	0
15642	6	20	5	2
15659	8	35	8	0
15681	56	82	26	5
15682	49	92	40	10
15683	7	17	7	0
15691	25	23	14	1
15692	19	34	10	0
15693	52	36	22	9
15698	14	20	7	2
15699	6	27	6	0
15700	9	45	18	0
15701	11	57	17	3
15703	6	57	13	0
15706	22	51	18	1
15710	20	33	10	1
15711	9	8	1	0
15712	35	47	18	0
15713	21	52	23	4
15714	16	41	15	2
15715	25	54	23	4
15716	133	65	22	9
15717	5	4	0	0
15724	8	31	13	1
15727	53	55	18	1
15729	6	26	11	0
15732	26	13	2	1
15733	5	9	5	3
15735	64	60	28	9
15737	6	22	10	0
15738	18	37	17	2
15739	162	124	50	10
15745	26	25	9	1
Average:	26	40.3	14.22	2.2
Total:	1196	1854	654	101
Max:	162	124	50	10
