## Supplementary material for "Single-Cell Omics to Uncover Cell-Type-Specific Gene Regulatory Networks Driving Mucilage Production in Specialized Roots": Supplemental data set 5. Topological properties of inferred networks.xlsx

### Sheet: Sheet1
Network	# Cells	# Genes	95% confidence			90% confidence			80% confidence			70% confidence			60% confidence			top 1,000 edges			top 2,000 edges			top 4,000 edges			top 5,000 edges			top 10,000 edges			top 30,000 edges
			# regulators	# targets	# edges	# regulators	# targets	# edges	# regulators	# targets	# edges	# regulators	# targets	# edges	# regulators	# targets	# edges	# regulators	# targets	# edges	# regulators	# targets	# edges	# regulators	# targets	# edges	# regulators	# targets	# edges	# regulators	# targets	# edges	# regulators	# targets	# edges
Medicago
MERLIN			565	3046	5092	728	4199	7875	1118	6483	14853	1517	9135	25167	1861	12184	41952	286	1417	1915	377	1903	2728				565	3046	5092	880	5095	10422	1647	10320	30846
scMTNI (M1)	1880	18212	366	1917	2814	532	2590	4113	955	4112	7237	1428	6355	11918	1835	9533	20005	204	985	1229	290	1467	2010	531	2589	4113	633	3005	5001	1281	5585	10264	2095	12565	31450
scMTNI (M2)	385	12536	70	193	203	104	288	312	157	491	553	233	757	899	337	1085	1338	264	850	1029	478	1534	2027	846	2733	4125	966	3188	5034	1380	5470	10576	1676	9643	30590
scMTNI (M3)	581	12108	152	572	661	210	816	1013	384	1415	1841	713	2280	3163	1075	3706	5455	210	816	1013	431	1506	2054	882	2887	4132	1041	3543	5180	1401	6245	10367	1601	10744	30484
scMTNI (M4)	401	10209	99	247	274	151	412	467	396	935	1109	727	1802	2250	1048	3209	4330	364	864	1022	683	1682	2098	1015	3035	4072	1144	3792	5273	1307	6109	10104	1385	9604	30671
scMTNI (M5)	355	10053	145	429	482	229	679	798	437	1307	1631	744	2208	2956	1045	3664	5373	282	842	1011	549	1620	2089	922	2966	4215	1018	3479	5068	1265	5858	10026	1386	9500	30828
scMTNI (M6)	311	11279	99	269	290	170	455	506	370	934	1098	740	1809	2235	1160	3365	4374	347	876	1028	702	1702	2097	1116	3169	4103	1257	3947	5289	1517	6609	10528	1594	10664	31663
scMTNI (M8)	158	6223	49	159	165	76	233	247	144	420	459	303	748	860	499	1277	1555	355	888	1041	592	1636	2027	825	2904	4113	865	3449	5230	932	5017	10299	935	6180	31507
Maize
MERLIN			592	3593	7446	771	4778	11198	1160	7088	19987	1571	9581	32176	1966	12588	50732	333	1811	2937	333	1811	2937				498	2986	5771	742	4559	10418	1534	9322	30771
scMTNI (Z1)	462	11756	113	463	564	203	690	892	481	1332	1782	861	2545	3416	1193	4495	6468	245	797	1035	553	1530	2038	971	2999	4089	1096	3611	5022	1316	6533	10632	1402	10735	31364
scMTNI (Z2)	561	14569	62	395	493	85	516	678	126	722	1007	182	926	1372	320	1246	1879	126	722	1007	355	1338	2036	697	2561	4001	825	3161	5008	1171	5616	10124	1522	10290	30744
scMTNI (Z3)	581	14321	161	675	803	284	1009	1277	697	2041	2692	1172	3789	5234	1480	6476	10020	228	871	1073	520	1567	2041	1029	3111	4249	1172	3789	5234	1480	6476	10020	1674	12278	30155
scMTNI (Z4)	147	4995	15	72	73	32	120	123	76	221	237	137	368	415	223	576	682	306	839	1024	477	1559	2027	570	2739	4173	589	3111	5054	606	4362	10810	608	4965	33127
scMTNI (Z5)	1102	16386	214	922	1344	367	1271	1983	877	2485	3856	1406	4737	7402	1704	8165	13991	169	788	1104	399	1357	2116	926	2646	4118	1098	3243	5009	1588	6303	10206	1817	12939	31108
scMTNI (Z6)	1570	18271	211	1054	1503	299	1392	2136	520	2164	3529	875	3400	5619	1256	5321	9034	166	794	1091	280	1328	2017	620	2476	4049	798	3089	5116	1356	6065	10440	1894	12323	30395
scMTNI (Z7+Z8)	1967	18910	330	1347	2146	581	2012	3353	1201	3966	6742	1727	7168	12685	1969	11447	23941	193	852	1230	330	1347	2146	757	2517	4216	935	3071	5178	1601	6055	10495	2014	13102	30242
scMTNI (Z9)	382	12561	94	309	352	157	473	559	385	948	1178	795	1940	2421	1171	3611	4791	335	843	1034	708	1690	2108	1095	3185	4168	1197	3838	5118	1403	6767	10483	1485	11366	31366
scMTNI (Z10)	781	14887	188	751	946	314	1090	1460	770	2167	3051	1261	4101	6028	1581	7130	11590	209	820	1055	525	1559	2143	970	2818	4037	1168	3627	5266	1526	6477	10231	1751	12430	30691
Sorghum
MERLIN			617	5410	14589	750	6556	19985	1007	8437	31295	1303	10215	44510	1572	11910	62329	429	3373	6948	429	3373	6948				429	3373	6948	529	4426	10692	982	8251	30101
scMTNI (S1+S5)	623	13307	161	861	1154	244	1203	1673	553	2085	3057	954	3520	5381	1202	5517	9073	148	799	1060	317	1431	2011	751	2674	4029	912	3344	5078	1246	6005	10073	1417	11235	31029
scMTNI (S2+S6)	426	12351	100	403	449	136	603	707	287	1087	1382	498	1724	2335	787	2714	3915	205	831	1015	427	1505	2001	819	2823	4110	931	3388	5055	1223	6027	10388	1353	10701	31654
scMTNI (S3)	2041	16040	239	1470	2486	328	1959	3463	573	2969	5605	900	4230	8546	1191	5984	12884	146	818	1198	205	1260	2061	398	2231	4041	514	2746	5106	1026	4892	10071	1618	10560	30225
scMTNI (S4)	914	14795	191	1180	1745	314	1609	2486	661	2605	4267	1078	4114	6922	1378	6316	11260	128	808	1110	237	1343	2035	617	2489	4058	814	3108	5142	1335	5842	10224	1563	11708	30187
scMTNI (S7+S9+S13+S10)	4120	17743	297	2372	4285	342	2877	5505	424	3637	7636	535	4413	9937	658	5320	12778	207	1515	2399	207	1515	2399	297	2372	4285	326	2686	5019	548	4491	10195	1083	8874	30551
scMTNI (S8)	1239	15094	285	1683	2602	432	2326	3848	816	3692	6555	1189	5494	10579	1480	7997	17110	146	901	1223	234	1418	2135	467	2465	4092	612	2947	5075	1164	5295	10103	1609	11191	30332
scMTNI (S11)	99	4694	6	24	24	13	39	40	37	84	90	78	162	171	131	281	300	339	884	1019	460	1596	2035	512	2714	4316	520	3033	5192	526	4056	10500	526	4647	30306
scMTNI (S12)	504	12553	117	371	433	198	613	739	446	1274	1606	795	2381	3092	1108	4067	5786	280	833	1037	576	1633	2087	970	3142	4248	1050	3675	5114	1280	6257	10059	1371	11080	31297
scMTNI (S14+S15)	1560	15921	272	1523	2509	444	2090	3622	902	3495	6249	1347	5582	10331	1601	8670	17699	137	837	1226	217	1290	2070	511	2315	4081	677	2837	5072	1347	5582	10331	1673	12202	31549
